# Non-additive QTL mapping of lactation traits in 124,000 sequence-imputed cattle reveals novel recessive loci

**DOI:** 10.1101/2021.08.30.457863

**Authors:** Edwardo GM Reynolds, Thomas Lopdell, Yu Wang, Kathryn M Tiplady, Chad S Harland, Thomas JJ Johnson, Catherine Neeley, Katie Carnie, Richard G Sherlock, Christine Couldrey, Stephen R Davis, Bevin L Harris, Richard J Spelman, Dorian J Garrick, Mathew D Littlejohn

## Abstract

Deleterious recessive conditions have primarily been studied in a Mendelian disease context. Recently, several large effect, deleterious recessive mutations were discovered via non-additive GWAS of quantitative growth and developmental traits in cattle. This showed quantitative traits can be used as proxies of genetic disorders if they are indicative of whole animal health status and susceptible to underlying genetic conditions. Lactation traits might also reflect genetic disorders in cattle, given the increased energy demands of lactation and the substantial stresses imposed on the animal. Here, we report a screen of over 124,000 cows for recessive effects based on lactation traits. We discovered novel loci associated with five large recessive impacts on milk yield traits represented by missense variants (DOCK8, IL4R, KIAA0556, and SLC25A4) or premature stop variants (ITGAL, LRCH4, and RBM34) as candidate causal mutations. On milk composition traits, we identified several small effect dominance contributions to previously reported additive QTL. In contrasting analyses of milk yield and milk composition phenotypes, we note differing genetic architectures. Milk yield phenotypes presented lower heritabilities and fewer additive QTL, but higher non-additive genetic variance and a higher proportion of loci exhibiting dominance compared to milk composition phenotypes. Large-effect recessive QTL are segregating at surprisingly high frequencies in cattle. We speculate that the differences in genetic architecture between milk yield and milk composition phenotypes derive from underlying dissimilarities in the cellular and molecular representation of these traits. Lactation yields may act as a better proxy than milk composition traits for a wide range of underlying biological disorders affecting animal fitness
