## Supplementary Table 1 for "Non-additive QTL mapping of lactation traits in 124,000 sequence-imputed cattle reveals novel recessive loci": Supplementary_Table_1_fitted.xlsx

### Sheet: supplementary_table.all_dominan
Supplementary Table 1 | Associatioin statistics for most significant variants
TRAIT	CHR	BP	REF	ALT	HF_FREQ	J_FREQ	ALL_FREQ	BETA_A	BETA_D	P_A	P_D	K	DR2	Candidate gene	Implicated SNP	R2	Citation
Milk	2	107060877	A	G	0.043	0.001	0.026	-439.42	430.385	2.08137e-34	8.63209e-33	0.979438	1	PLCD4	chr2_106591301	0.95	[1]
Milk	5	77158753	A	G	0.962	1	0.976	-379.285	370.495	1.1547e-24	6.20231e-24	0.976825	1	FGD4	chr5_77262490	0.99	[1]
Milk	12	12198810	G	A	0.01	0.114	0.05	-78.2095	84.1634	1.81703e-08	1.76069e-09	1.07613	1	MTRF1	chr12_11433090	0.89	[1]
Milk	14	625917	A	G	0.436	0.715	0.554	-159.983	-19.9122	0	8.34511e-16	-0.124464	1	DGAT1	chr14_611019	0.9	[2]
Milk	25	27868969	C	T	0.003	0.043	0.017	-320.777	311.124	2.90791e-10	8.52238e-10	0.969908	0.97	IL4R/KIAA0556/ITGAL	chr25_24904939/chr25_25161613/chr25_26689392	0.62/0.74/0.70
Milk	25	36511676	C	T	0.027	0	0.026	-204.146	135.699	5.43348e-12	3.17703e-06	0.664718	1	LRCH4	chr25_35975573	0.79
Milk	28	2016666	G	A	0.058	0.001	0.034	-457.273	484.492	2.5375e-52	6.69939e-57	1.05953	0.99	GALNT2	chr28_2281801	0.95	[1]
Milk	28	6354304	G	A	0.044	0.001	0.041	-109.107	112.756	1.93286e-10	4.08283e-11	1.03344	1	RBM34	chr28_7922207	0.89
Milk	29	43811842	C	T	0.07	0.001	0.042	-278.27	246.407	2.5318e-64	1.46026e-49	0.885494	0.98	DPF2/MUS81	chr29_43546966	0.89	[1]
Fat	2	106391925	G	C	0.043	0.001	0.025	-20.5141	20.1792	1.98269e-28	1.1264e-27	0.983672	1	PLCD4	chr2_106591301	0.99	[1]
Fat	4	2276433	ACTGGCGTGAAATGGTATTTCATTGTGGTTTTGATTTGCATTT	A	0.979	0.993	0.983	6.1323	-6.3483	8.2508e-08	1.43664e-07	1.03523	0.82
Fat	4	22816162	GC	G	0.004	0.11	0.047	-2.60923	3.4484	8.1288e-05	1.2483e-07	1.32161	0.96
Fat	5	77121534	A	G	0.038	0	0.024	16.296	16.02	6.02559e-21	3.61981e-20	0.983063	1	FGD4	chr5_77262490	0.99	[1]
Fat	5	93516319	A	G	0.549	0.029	0.343	-1.90344	1.18666	4.34387e-27	1.97196e-15	0.623429	1	MGST1	chr5_93516066	0.9	[3]
Fat	8	45880948	C	T	0.013	0.061	0.032	-5.81896	5.30571	1.35097e-08	3.59337e-07	0.911796	0.98	DOCK8	chr8_44119667	0.85
Fat	12	11075351	A	C	0.002	0.116	0.047	-4.5892	5.18961	1.61881e-11	4.73836e-14	1.13083	0.98	MTRF1	chr12_11433090	0.96	[1]
Fat	14	609870	T	C	0.439	0.774	0.579	-6.09032	1.91471	0	6.72115e-48	0.314385	1	DGAT1	chr14_611019	0.99	[2]
Fat	25	25921991	AT	A	0.001	0.042	0.016	-17.6836	17.0888	2.86221e-14	4.7378e-13	0.966365	0.97	IL4R/KIAA0556/ITGAL	chr25_24904939/chr25_25161613/chr25_26689392	0.74/0.89/0.76
Fat	28	2388650	C	G	0.058	0.001	0.033	-19.6771	20.0795	8.95497e-38	9.086e-39	1.02045	0.96	GALNT2	chr28_2281801	0.98	[1]
Fat	28	6291641	T	C	0.044	0.001	0.041	-5.17511	5.68066	5.49969e-12	1.67657e-13	1.09769	1	RBM34	chr28_7922207	0.89
Fat	29	43726941	C	T	0.067	0.001	0.04	-10.9176	10.8815	7.86504e-42	1.45433e-37	0.996697	0.99	DPF2/MUS81	chr29_43546966	0.93	[1]
Prot	2	106636698	A	G	0.043	0.001	0.025	-17.202	17.1608	4.96495e-32	8.47124e-32	0.997604	1	PLCD4	chr2_106591301	0.99	[1]
Prot	5	77121534	A	G	0.038	0	0.024	-14.5758	14.4947	2.4189e-27	6.60844e-27	0.99444	1	FGD4	chr5_77262490	0.99	[1]
Prot	8	45878531	A	C	0.013	0.061	0.032	-4.74161	4.10961	3.93854e-10	9.52109e-08	0.866712	0.98	DOCK8	chr8_44119667	0.85
Prot	12	11433090	G	A	0.002	0.114	0.046	-3.72226	4.08552	1.92955e-12	1.12344e-13	1.09759	1	MTRF1	chr12_11433090	1	[1]
Prot	14	23298062	A	G	0.186	0.979	0.529	-1.2144	0.613201	1.09341e-18	1.23376e-08	0.504943	1	PLAG1	chr14_23338890	0.98	[4]
Prot	25	27868969	C	T	0.003	0.043	0.017	-13.8057	13.6292	7.37323e-14	2.10273e-13	0.987213	0.97	IL4R/KIAA0556/ITGAL	chr25_24904939/chr25_25161613/chr25_26689392	0.62/0.74/0.70
Prot	25	41102307	G	A	0.027	0	0.026	-6.7329	5.57496	1.39779e-11	3.91978e-08	0.828017	0.99	LRCH4	chr25_35975573	0.53
Prot	27	15491451	C	T	0.046	0.001	0.027	-5.00775	4.59495	1.14187e-07	1.30336e-06	0.917568	1	SLC25A4	chr27_15491451	1
Prot	28	2281801	G	A	0.057	0.001	0.033	-19.5455	20.5007	8.44742e-57	8.56236e-62	1.04887	1	GALNT2	chr28_2281801	1	[1]
Prot	28	6223350	G	A	0.044	0.001	0.041	-3.74762	4.08371	1.56223e-09	7.39305e-11	1.08968	1	RBM34	chr28_7922207	0.89
Prot	29	43458522	C	A	0.068	0.001	0.041	-9.15608	8.9148	5.31324e-48	3.87739e-47	0.973648	0.99	DPF2/MUS81	chr29_43546966	0.93	[1]
FatPer	2	120412457	G	A	0.004	0.014	0.007	-0.416469	0.331667	1.11288e-10	2.85877e-07	0.796378	1
FatPer	5	75320761	A	G	0.484	0.387	0.439	-0.0405589	-0.0191194	3.36351e-65	6.95228e-26	-0.471398	1	CSF2RB	chr5_75275957	0.99	[5]
FatPer	5	93518267	T	G	0.566	0.073	0.371	-0.094999	0.0307223	4.72318e-231	1.4276e-46	0.323396	1	MGST1	chr5_93516066	0.84	[3]
FatPer	11	70156211	C	A	0.007	0	0.004	-0.270509	0.263525	9.13441e-08	2.19286e-07	0.974183	0.99
FatPer	14	627417	C	T	0.436	0.715	0.554	-0.396265	0.0352568	0	1.55379e-73	0.0889728	1	DGAT1	chr14_611019	0.9
FatPer	20	31888449	A	T	0.072	0.019	0.05	-0.0866804	-0.0517021	6.34598e-19	1.22345e-07	-0.596469	1	GHR	chr20_31888449	1	[6]
FatPer	27	36522002	TG	T	0.291	0.573	0.414	-0.109858	0.0254664	0	1.12777e-38	0.231811	0.99	GPAT4	chr27_36466414	0.98	[7]
ProtPer	5	75294596	A	G	0.484	0.387	0.439	-0.0323873	-0.013312	1.37028e-194	6.02019e-56	-0.411026	1	CSF2RB	chr5_75275957	0.99	[5]
ProtPer	5	93519053	C	G	0.566	0.073	0.37	-0.0213405	0.00570891	9.25053e-61	2.0472e-08	0.267515	1	MGST1	chr5_93516066	0.84	[3]
ProtPer	6	80972201	G	A	0.994	1	0.996	0.0325317	-0.0652948	0.000785153	8.91548e-09	-2.00712	0.94
ProtPer	6	84112451	C	A	0.221	0.743	0.441	0.0372031	-0.0110669	1.00537e-129	1.0598e-29	-0.297473	1	CSN1S1	chr6_85427427	0.53	[8]
ProtPer	12	68763031	T	TG	0.345	0.753	0.52	0.0188128	0.00599732	2.94569e-53	6.82518e-11	0.318789	0.99
ProtPer	14	543043	C	T	0.434	0.577	0.491	0.0774715	0.00526605	0	9.53699e-10	0.0679741	1	DGAT1	chr14_611019	0.68	[2]
ProtPer	20	31888449	A	T	0.072	0.019	0.05	-0.0572112	-0.0344707	2.3551e-36	5.60837e-13	-0.602517	1	GHR	chr20_31888449	1	[6]
ProtPer	29	9486040	G	A	0.307	0.213	0.259	0.0175679	-0.00628692	8.08445e-52	2.07254e-08	-0.357864	1	PICALM	chr29_9502594	0.99	[9]
HF - Holstein-Friesian, J - Jersey
A - genotypic additive, D - genotypic dominance, K - dominance coefficient, DR2 - Dosage r-squared
References:
[1] Reynolds EGM et al. Nat Genet. 2021.
[2] Grisart B et al. Genome Res. 2002.
[3] Littlejohn MD et al. Sci Rep. 2016.
[4] Karim L et al. Nat Genet. 2011.
[5] Lopdell TJ et al. Genet Sel Evol. 2019.
[6] Blott S et al. Genetics. 2003.
[7] Littlejohn MD et al. PLoS One. 2014.
[8] Caroli AM et al. J Dairy Sci. 2009.
[9] Lopdell TJ et al. BMC Genomics. 2017.
